# PRIME: A modular plasmid-based platform for continuous in vivo evolution across bacteria

**DOI:** 10.64898/2026.09.28.754915

**Authors:** Erik Dechant, Lena K. Träger, Srdan Sikanjic, Lavanja Varathan, Maike Otto, Nicolas Huguenin-Dezot

## Abstract

Directed evolution enables the engineering of proteins with novel or improved functions, yet existing approaches often require extensive manual intervention and are difficult to sustain over long evolutionary trajectories. Here we introduce PRIME (<u>P</u>rotein-primed <u>R</u>eplication for *In vivo* <u>M</u>utagenesis and <u>E</u>volution), a plasmid-based orthogonal DNA replication system for continuous directed evolution in *Escherichia coli*. PRIME harnesses protein-primed DNA replication to establish an autonomous replicon that operates independently of the host genome. Coupling this system to an error-prone DNA polymerase enables targeted diversification of constructs encoded on the orthogonal plasmid while preserving genomic integrity. Using only standard laboratory equipment, we demonstrate the evolution of a construct expressing msfGFP with an 11.8-fold increase in fluorescence. The platform is fully compatible with standard molecular biology workflows and requires no specialised instrumentation. We further demonstrate its portability across bacterial hosts by establishing PRIME in *Pseudomonas putida*. PRIME thus provides a broadly accessible framework for continuous *in vivo* evolution, with wide-ranging applications in protein engineering and synthetic biology.
