## Supplemental Data 1 for "PRIME: A modular plasmid-based platform for continuous in vivo evolution across bacteria"

### Sheet: Raw Data P. putida
HSL [µM]								Colony 1	PCN
0	17.05	17.06	17.03	20.24	20.25	20.22		0	9.15248
0.005	13.78	13.76	13.56	19.88	19.86	19.66		0.005	68.3875
0.01	13.55	13.56	13.53	19.92	19.93	19.9		0.01	82.6708
0.02	14.41	14.41	14.42	20.46	20.46	20.47		0.02	66.1041
0.03	14.13	13.98	13.97	19.53	19.38	19.37		0.03	42.2719
0.04	14.63	14.91	14.85	20.18	20.46	20.4		0.04	46.7109
		GmR			DXS
HSL [µM]								Colony 2	PCN
0	17.66	17.51	17.5	20.24	20.69	20.46		0	6.54065
0.005	14.47	14.47	14.37	19.62	19.94	20.49		0.005	50.3484
0.01	12.89	12.87	12.86	18.08	18.91	18.49		0.01	69.8846
0.02	13.88	13.89	13.8	19.22	19.8	20.41		0.02	65.7812
0.03	14.32	14.19	14.25	19.68	19.89	20.31		0.03	38.5889
0.04	13.68	13.59	13.67	19.48	19.47	19.51		0.04	42.7293
		GmR			DXS
HSL [µM]								Colony 3	PCN
0	17.26	17.19	17.13	19.97	19.9	19.84		0	7.5075
0.005	13.73	13.8	13.78	19.38	19.45	19.43		0.005	47.8352
0.01	12.93	13.02	12.85	19.06	19.15	18.98		0.01	49.2369
0.02	13.85	13.95	13.86	19.89	19.99	19.9		0.02	61.9629
0.03	13.65	13.67	13.57	18.92	18.94	18.84		0.03	52.2249
0.04	13.77	13.78	13.75	19.19	19.2	19.17		0.04	57.2816
		GmR			DXS

### Sheet: Raw Data E. coli
HSL [µM]								Colony 1	PCN
0	17.02	16.85	16.66	17.22	17.32	17.36		0	1.65103
0.05	15.32	15.34	15.32	17.08	17.08	17.24		0.05	4.45927
0.1	13.38	13.45	13.5	17.33	17.39	17.39		0.1	21.3281
0.15	12.48	12.53	12.44	17.08	17.15	17.34		0.15	37.8375
0.2		12.57	12.61	17.28	17.17	17.35		0.2	37.037
0.3	11.89	11.91	11.87	17.19	17.38	17.6		0.3	68.035
0.4	12.77	12.63	12.76	17.48	17.52	17.57		0.4	40.7614
		GmR			DXS
HSL [µM]								Colony 2	PCN
0	15.81	15.82	15.78	16.87	16.69	16.88		0	2.4711
0.05	16.34	16.46	16.59	17.07	16.97	16.98		0.05	1.75505
0.1	13.93	14.35	14.04	17.52	17.54	17.57		0.1	14.8867
0.15	12.32	12.4	12.29	16.64	16.83	16.78		0.15	30.3524
0.2	11.92	11.97	11.95	17.13	17.14	17.41		0.2	57.7597
0.3	11.7	11.9	12.02	17.03	17.27	17.27		0.3	59.3215
0.4	12.28	12.73	12.76	17.05	17.43	17.14		0.4	35.4143
		GmR			DXS
HSL [µM]								Colony 3	PCN
0	18.22	18.3	18.41	16.96	17.01	16.9		0	0.433382
0.05	17.01	17.06	17.07	17.22	16.9	16.85		0.05	1.12754
0.1	13.18	13.25	13.19	17.22	17.31	17.21		0.1	23.1593
0.15	12.32	12.4	12.25	16.84	16.85	16.78		0.15	32.3774
0.2	12.92	12.83	12.62	17.24	17.27	17.32		0.2	32.1995
0.3	10.96	10.94	11	17.62	17.93	17.79		0.3	179.806
0.4	12.88	12.96	13.06	17.34	15.78	17.06		0.4	18.7471
		GmR			DXS
